# Prkra dimer senses double-stranded RNAs to dictate global translation efficiency

**DOI:** 10.1101/2024.07.16.603655

**Authors:** Tong Lu, Pengcheng Ma, Aijun Chen, Hailing Fang, Jianlin Xu, Mingyu Wang, Ling Su, Sen Wang, Yizhuang Zhang, Jiasheng Wang, Boya Yang, De-Li Shi, Yong Zhou, Qianqian Gong, Xiangguo Liu, Bingyu Mao, Ming Shao

**Affiliations:** Shandong Provincial Key Laboratory of Animal Cell and Developmental Biology and Key Laboratory for Experimental Teratology of the Ministry of Education, School of Life Sciences, Shandong University, Qingdao 266237, China; State Key Laboratory of Genetic Resources and Evolution, Kunming Institute of Zoology, Chinese Academy of Sciences, Kunming 650223, China; State Key Laboratory of Microbial Technology, Institute of Microbial Technology, Qingdao 266237, China; Developmental Biology Laboratory, CNRS-UMR7622, Institut de Biologie Paris-Seine, Sorbonne University, Paris 75005, France; Yangtze River Fisheries Research Institute, Chinese Academy of Fishery Sciences, Wuhan 430223, China; Qilu Hospital (Qingdao), Cheeloo College of Medicine, Shandong University, 758 Hefei Road, Qingdao, Shandong, 266035, China; Shandong University-Yuanchen Joint Biomedical Technology Laboratory, Qingdao, 266237, China

**Keywords:** Double-stranded RNA, Prkra, PACT/RAX, dsRNA sensor, translation initiation, early embryos, embryonic stem cells

## Abstract

Double-stranded RNAs (dsRNAs), known as conserved pathogen-associated molecular patterns, are recognized by interferon-induced protein kinase R (PKR) to trigger an integrated stress response, characterized by the inhibition of global translation. However, the interferon system is inactive in pluripotent cells, thus the mechanism underlying dsRNA sensing and translational control is unclear. In this study, we utilized early zebrafish embryos as a model of pluripotent cells and discovered a PKR-independent blockage of translation initiation induced by dsRNA stimulation. Prkra dimer was identified as the genuine dsRNA sensor. Upon binding to dsRNAs, the dimerized dsRNA binding domain 3 becomes activated to sequester the eIF2 complexes from the translation machinery, leading to a hindrance in global protein synthesis. This distinctive embryonic stress response restricts RNA virus SVCV replication in zebrafish embryos but is also conserved in early mouse embryos and embryonic stem cells. Therefore, the Prkra-mediated dsRNA sensing and translation blocking mechanism potentially represents a common strategy for reestablishing physiological homeostasis in response to environmental stresses.
