## Supplementary material for "Prkra dimer senses double-stranded RNAs to dictate global translation efficiency": Data S2 Gene expression related to this manuscript

### Sheet: gene expression
Gene ID	Gene Name	zygote	cleavage 2-cell	blastula 128-cell	blastula 1k-cell	blastula dome	gastrula 50%-epiboly	gastrula shield	gastrula 75%-epiboly	segmentation 1-4 somites	segmentation 14-19 somites	segmentation 20-25 somites	pharyngula prim-5	pharyngula prim-15	pharyngula prim-25	hatching long-pec	larval protruding mouth	larval day 4	larval day 5
100001092	eif2ak2 (PKR)	0	0.4	0.8	0.5	0.5	0.4	0	0.1	0.1	0	0.3	0.2	0.1	0.3	0.3	0.3	0.6	0.7
360134	ifnphi1	0	0	0	0	1	0.5	0	0	0	0	0	0	0	0	0	0	0	0
100126802	ifnphi2	0	0	0	0	0	0	0	0	0	0	0	0	0	0	0	0	0	0
100126803	ifnphi3	0	0	0	0	0.9	0.4	0	0	0	0.4	0.4	1	0	0.4	0.4	0	0	0.5
100302089	ifnphi4	0	0	0	0	0	0	0	0	0	0	0	0	0	0	0	0	0	0
405790	ifng	0	0	0	0	0	0	0	0	0	0	0	0	0	0	0	0	0	0
		(TPM)
