## Supplementary material for "Prkra dimer senses double-stranded RNAs to dictate global translation efficiency": Raw data for each Figure

### Sheet: Fig. 1
Figure 1C
Luciferase fluorescence analysis after co-injecting luc mRNA or/and dsRNA+ cas9 mRNA or dsRNA	Enzyme	Group	Exp1	Exp2	Exp3	average	stdev
	luciferase	uninjected co.	8	8.33	8	8.11	0.190526
		luc mRNA	12774.2	9854	10287	10971.7	1575.91
		luc mRNA + dsRNA+ cas9 mRNA	2883.67	1576.33	2647.17	2369.06	696.627
		luc mRNA + dsRNA	1094.17	854.667	1091.33	1013.39	137.465
Figures 1F and 1G
Optical density analysis of puromycin-tagged protein after injecting dsRNA+ cas9 mRNA or dsRNA	Antibody	Groups	Exp1	Exp2	Exp3
	α puro (area1)	uninjected co.	0.431	0.113	0.577
		dsRNA+ cas9 mRNA	0.22	0.029	0.25
		dsRNA	0.136	0.028	0.158
	α puro (area2)	uninjected co.	1.067	0.439	0.561
		dsRNA+ cas9 mRNA	0.355	0.12	0.229
		dsRNA	0.225	0.073	0.147
	α β-actin	uninjected co.	0.101	0.086	0.106
		dsRNA+ cas9 mRNA	0.108	0.105	0.114
		dsRNA	0.107	0.114	0.109
Relative puromycin+ protein level (puro/actin)	Antibodys	Groups	Exp1	Exp2	Exp3	average	stdev
	α puro (area1)	uninjected co.	1	1	1	1	0
		dsRNA+ cas9 mRNA	0.477357	0.210198	0.40287	0.363475	0.137867
		dsRNA	0.297851	0.186927	0.266294	0.250357	0.0571532
	α puro (area2)	uninjected co.	1	1	1	1	0
		dsRNA+ cas9 mRNA	0.311144	0.223885	0.379554	0.304861	0.0780243
		dsRNA	0.199047	0.125445	0.25482	0.193104	0.0648922
Figure 1O
Optical density analysis of P-eIF2α level	Antibodies	Groups	Exp1	Exp2	Exp3
	P-eIF2α	uninj	0.027	0.024	0.036
		30 pg dsRNA	0.025	0.029	0.037
		300 pg dsRNA	0.079	0.089	0.126
	eIF2α	uninj	0.131	0.134	0.25
		30 pg dsRNA	0.132	0.127	0.264
		300 pg dsRNA	0.138	0.13	0.287
Relative level of P-eIF2α level (P-eIF2α/eIF2α)	Antibodies	Groups	Exp1	Exp2	Exp3	average	stdev
	P-eIF2α	uninj	1	1	1	1	0
		30 pg dsRNA	0.918911	1.27493	0.973274	1.05571	0.191793
		300 pg dsRNA	2.77751	3.82244	3.04878	3.21624	0.542218
Figure 1Q
Luciferase fluorescence analysis after co-injecting luc mRNA or/and dsRNA into WT or MZPKR	Enzyme	Groups	Exp1	Exp2	Exp3	average	stdev
	luciferase	WT luc mRNA	76348.3	93145.7	67699.3	79064.4	12938.8
		WT luc mRNA + dsRNA	4200.33	6186.67	4346.33	4911.11	1107.07
		MZPKR luc mRNA	79223	100974	60395.3	80197.3	20306.7
		MZPKR luc mRNA + dsRNA	5546	7268.67	4806.33	5873.67	1263.45

### Sheet: Fig. 2
Figure 2D
Luciferase fluorescence analysis after co-injecting luc mRNA or/and dsRNA into WT or MZprkra	Enzyme	Group	Exp1	Exp2	Exp3	average	stdev
	luciferase	uninjected co.	8.33333	8.33333	8.66667	8.44444	0.19245
		luc mRNA in WT	5032.67	4344.67	4119	4498.78	475.93
		luc mRNA + dsRNA in WT	743	888.333	680.333	770.556	106.703
		luc mRNA in MZprkra	6037.67	4592.67	4444.67	5025	880.112
		luc mRNA + dsRNA in MZprkra	4425	3904.33	3494	3941.11	466.588
Figure 2G
Luciferase fluorescence analysis after co-incubating luc mRNA or/and Prkra protein or/and dsRNA	Enzyme	Group	Exp1	Exp2	Exp3	average	stdev
	luciferase	blank	24.6667	24.3333	25.3333	24.7778	0.509175
		luc mRNA	2614.67	2133.33	2322.67	2356.89	242.485
		luc mRNA + Prkra	2215.67	2537.67	1842.33	2198.56	347.982
		luc mRNA + PrkraΔ123	2684	2421.33	2313	2472.78	190.775
		luc mRNA + dsRNA	803.333	1047	641.667	830.667	204.044
		luc mRNA + Prkra + dsRNA	566	642.333	370	526.111	140.48
		luc mRNA + PrkraΔ123 + dsRNA	823	1095	695	871	204.274

### Sheet: Fig. 4
Figure 4J
Optical density analysis of P-eIF2α level	Antibodies	Groups	Exp1	Exp2	Exp3
	P-eIF2α	uninj	0.027	0.024	0.036
		dsRNA	0.025	0.029	0.037
	Rps3	uninj	0.131	0.134	0.25
		dsRNA	0.132	0.127	0.264
Relative level of P-eIF2α level (P-eIF2α/Rps3)	Antibodies	Groups	Exp1	Exp2	Exp3	average	stdev
	P-eIF2α	uninj	1	1	1	1	0
		dsRNA	0.363545	0.329798	0.415236	0.369526	0.043032
Figure 4L
Optical density analysis of mRNA with PIC		Group	Exp1	Exp2	Exp3
	FAM	WT-untreated	25161	25832	20487
		WT-dsRNA	7633	11868	10012
		MZprkra-untreated	30488	29139	19119
		MZprkra-dsRNA	20939	23068	18453
Relative level of mRNA with PIC		Group	Exp1	Exp2	Exp3	average	stdev
	FAM	WT-untreated	1.056	1.08416	0.859835	1	0.1222
		WT-dsRNA	0.320355	0.498097	0.420201	0.412885	0.0890966
		MZprkra-untreated	1.27957	1.22296	0.80242	1.10165	0.260683
		MZprkra-dsRNA	0.878805	0.968159	0.774468	0.873811	0.0969418

### Sheet: Fig. 5
Figure 5B
RT-qPCR of SVCV after injecting SVCV into WT or MZprkra	Primer	Groups	1st	2nd	3rd
	SVCV	SVCV in WT-0 hpi	32.78	33.15	33.75
		SVCV in WT-2 hpi	34.33	34.9	35.17
		SVCV in WT-4 hpi	33.01	33.31	33.16
		SVCV in WT-6 hpi	29.12	29.08	29.01
		SVCV in WT-8 hpi	28.1	28.12	28.08
		SVCV in WT-10 hpi	28.21	28.17	28.16
		SVCV in WT-11 hpi	28.77	28.73	28.72
	gapdh	SVCV in WT-0 hpi	19.75	19.68	19.73
		SVCV in WT-2 hpi	20.65	20.48	20.82
		SVCV in WT-4 hpi	20.29	20.25	20.33
		SVCV in WT-6 hpi	21.19	21.18	21.15
		SVCV in WT-8 hpi	23.01	23.11	23.12
		SVCV in WT-10 hpi	23.13	23.17	23.14
		SVCV in WT-11 hpi	23.56	23.68	23.57
	SVCV	SVCV in MZprkra-0 hpi	34.02	34.19	34.34
		SVCV in MZprkra-2 hpi	35.59	35.49	35.62
		SVCV in MZprkra-4 hpi	34.23	34.32	34.41
		SVCV in MZprkra-6 hpi	28.16	28.13	28.31
		SVCV in MZprkra-8 hpi	25.02	25.02	25.12
		SVCV in MZprkra-10 hpi	22.16	22.15	22.14
		SVCV in MZprkra-11 hpi	22.99	23.06	23.01
	gapdh	SVCV in MZprkra-0 hpi	21.39	21.4	21.29
		SVCV in MZprkra-2 hpi	22.31	22.67	22.38
		SVCV in MZprkra-4 hpi	22.13	22.2	22
		SVCV in MZprkra-6 hpi	19.48	19.53	19.4
		SVCV in MZprkra-8 hpi	21.25	21.31	21.27
		SVCV in MZprkra-10 hpi	20.39	20.43	20.41
		SVCV in MZprkra-11 hpi	21.49	21.53	21.36
Relative level of SVCV (SVCV/gapdh)	Primer	Groups	1st	2nd	3rd	average	stdev
	SVCV	SVCV in WT-0 hpi	1.33892	0.986964	0.674116	1	0.332593
		SVCV in WT-2 hpi	0.993829	0.785166	0.490073	0.756356	0.253111
		SVCV in WT-4 hpi	1.65987	1.31137	1.53801	1.50308	0.176858
		SVCV in WT-6 hpi	45.9206	46.8855	48.2036	47.0032	1.14606
		SVCV in WT-8 hpi	328.801	347.548	359.804	345.384	15.6148
		SVCV in WT-10 hpi	331.088	349.966	345.148	342.067	9.80877
		SVCV in WT-11 hpi	302.558	319.81	315.407	312.592	8.96356
	SVCV	SVCV in MZprkra-0 hpi	1.13531	1.01613	0.848559	1	0.144055
		SVCV in MZprkra-2 hpi	0.723511	0.995219	0.743851	0.820861	0.151341
		SVCV in MZprkra-4 hpi	1.63931	1.61674	1.32233	1.52613	0.17685
		SVCV in MZprkra-6 hpi	17.5462	18.5466	14.9605	17.0178	1.85055
		SVCV in MZprkra-8 hpi	527.522	549.923	499.066	525.504	25.4887
		SVCV in MZprkra-10 hpi	2110.09	2184.5	2169.41	2154.66	39.3362
		SVCV in MZprkra-11 hpi	2544.36	2492	2293.1	2443.15	132.557
Figure 5C
RT-qPCR of SVCV after injecting SVCV or/and dsRNA into WT	Primer	Groups	1st	2nd	3rd
	SVCV	SVCV-0 hpi	36.46	36.64	36.28
		SVCV-2 hpi	37.11	36.55	36
		SVCV-4 hpi	35.02	35.65	35.43
		SVCV-6 hpi	36.81	35.87	36.7
		SVCV-8 hpi	37.48	36.93	37
		SVCV-10 hpi	33.62	32.85	33.07
		SVCV-11 hpi	32.06	32.31	32.2
	gapdh	SVCV-0 hpi	24.1	24.2	24.12
		SVCV-2 hpi	25.36	25.34	25.11
		SVCV-4 hpi	23.17	23.44	23.13
		SVCV-6 hpi	25.14	25.26	25
		SVCV-8 hpi	28.17	28.36	28.32
		SVCV-10 hpi	29.91	29.95	30.02
		SVCV-11 hpi	30.02	30.05	30.01
	SVCV	SVCV + dsRNA-0 hpi	34.97	35.6	35.16
		SVCV + dsRNA-2 hpi	34.05	34.26	34.17
		SVCV + dsRNA-4 hpi	36.38	35.64	35
		SVCV + dsRNA-6 hpi	36.06	36.5	35.51
		SVCV + dsRNA-8 hpi	35.01	35.65	36.06
		SVCV + dsRNA-10 hpi	34.67	34.51	34.59
		SVCV + dsRNA-11 hpi	36.71	36	36.31
	gapdh	SVCV + dsRNA-0 hpi	24.08	24.21	24.28
		SVCV + dsRNA-2 hpi	24.03	24.17	24.01
		SVCV + dsRNA-4 hpi	26.14	26.1	26.13
		SVCV + dsRNA-6 hpi	27.09	27.11	27
		SVCV + dsRNA-8 hpi	28.05	28.15	28.11
		SVCV + dsRNA-10 hpi	27	27.11	27
		SVCV + dsRNA-11 hpi	29.32	29.42	29.08
Relative level of SVCV (SVCV/gapdh)	Primer	Groups	1st	2nd	3rd	average	stdev
	SVCV	SVCV-0 hpi	0.969382	0.917091	1.11353	1	0.101734
		SVCV-2 hpi	1.47953	2.15119	2.6854	2.10537	0.60424
		SVCV-4 hpi	1.38045	1.0756	1.01055	1.15553	0.197481
		SVCV-6 hpi	1.56389	3.2606	1.5317	2.11873	0.989018
		SVCV-8 hpi	8.02854	13.4091	12.4247	11.2874	2.86488
		SVCV-10 hpi	389.407	682.714	615.296	562.472	153.623
		SVCV-11 hpi	1239.15	1063.89	1116.79	1139.94	89.895
	SVCV	SVCV + dsRNA-0 hpi	1.10535	0.781603	1.11304	1	0.189176
		SVCV + dsRNA-2 hpi	2.02021	1.92453	1.83338	1.92604	0.0934247
		SVCV + dsRNA-4 hpi	1.73449	2.81768	4.48314	3.01177	1.38457
		SVCV + dsRNA-6 hpi	4.18291	3.12641	5.75377	4.35437	1.32205
		SVCV + dsRNA-8 hpi	16.848	11.5876	8.48261	12.3061	4.22874
		SVCV + dsRNA-10 hpi	10.2995	12.4193	10.8868	11.2019	1.09442
		SVCV + dsRNA-11 hpi	12.5057	21.9251	13.9724	16.1344	5.06822
Figure 5E
RT-qPCR of IFNs after after injecting SVCV	Primer	Groups	1st	2nd	3rd
	ifng	uninjected	32.05	32.06	32.3
		SVCV	31.04	31.19	31.28
	ifnφ1	uninjected	36.8	36.86	36.83
		SVCV	35.68	35.93	35.805
	ifnφ2	uninjected	31.91	31.93	32.53
		SVCV	30.44	31.1	31.35
	ifnφ3	uninjected	33.26	33.18	33.12
		SVCV	31.35	31.59	31.1
	ifnφ4	uninjected	26.05	25.84	26
		SVCV	22.77	22.81	22.88
	gapdh(ifng, ifnφ1, ifnφ2)	uninjected	24.28	24.26	24.29
		SVCV	23	23.03	22.73
	gapdh(ifnφ3)	uninjected	37.19	36.87	37.03
		SVCV	35.42	35.53	35.31
	gapdh(ifnφ4)	uninjected	24.28	24.26	24.29
		SVCV	23	23.03	22.73
Relative level of IFNs ( IFN/gapdh)	Primer	Groups	1st	2nd	3rd	average	stdev
	ifng	uninjected	1.06151	1.03966	0.898828	1	0.088296
		SVCV	0.88033	0.810069	0.618188	0.769529	0.135692
	ifnφ1	uninjected	1.02309	0.967903	1.00901	1	0.028675
		SVCV	0.915692	0.786182	0.696374	0.799416	0.110256
	ifnφ2	uninjected	1.14162	1.1104	0.747984	1	0.21881
		SVCV	1.30232	0.841525	0.574779	0.906206	0.368056
	ifnφ3	uninjected	1.00732	0.92052	1.07216	1	0.0760848
		SVCV	0.389723	0.339274	0.500181	0.409726	0.0822973
	ifnφ4	uninjected	0.893867	1.10048	1.00565	1	0.103422
		SVCV	1.25539	1.18767	1.1236	1.18889	0.0659005
Figure 5F
RT-qPCR of IFNs after injecting dsRNA+ cas9 mRNA	Primer	Groups	1st	2nd	3rd
	ifng1	uninjected co.	33.06	32.83	33.04
		dsRNA	32.03	31.97	32.52
	ifnφ1	uninjected co.	28.62	28.05	28.29
		dsRNA	28.06	27.53	27.78
	ifnφ2	uninjected co.	29.17	29.32	29.38
		dsRNA	29.39	29.75	29.62
	ifnφ3	uninjected co.	31.13	31	32.4
		dsRNA	30.79	31.38	31
	ifnφ4	uninjected co.	32.48	32.06	32.04
		dsRNA	32.4	32.88	32.35
	gapdh	uninjected co.	20.63	21.16	21.06
		dsRNA	20.44	19.77	20.04
Relative level of IFNs after injecting dsRNA+ cas9 mRNA	Primer	Groups	1st	2nd	3rd	average	stdev
	ifng1	uninjected co.	0.739002	1.25149	1.00951	1	0.256378
		dsRNA	1.32285	0.866727	0.713829	0.967802	0.316842
	ifnφ1	uninjected co.	0.620214	1.32946	1.05033	1	0.35729
		dsRNA	0.801536	0.727409	0.737563	0.755503	0.0401878
	ifnφ2	uninjected co.	0.865532	1.12635	1.00811	1	0.1306
		dsRNA	0.65142	0.319007	0.420932	0.463786	0.1703
	ifnφ3	uninjected co.	0.955802	1.51025	0.533953	1	0.489645
		dsRNA	1.06053	0.442817	0.694855	0.732733	0.310593
	ifnφ4	uninjected co.	0.630314	1.21769	1.152	1	0.321838
		dsRNA	0.584041	0.263184	0.458229	0.435151	0.161669

### Sheet: Fig. 6
Figures 6C and 6D
Optical density analysis of puromycin-tagged protein after injecting dsRNA	Antibody	Groups	Exp1	Exp2	Exp3
	α puro (Region1)	uninjected co.	21.5129	22.3858	24.6156
		dsRNA	7.43352	9.73098	8.60469
	α puro (Region2)	uninjected co.	17.0479	20.5251	20.0807
		dsRNA	8.09227	11.4329	9.87747
	α Tubulin	uninjected co.	2.71699	2.71699	2.71699
		dsRNA	2.49847	2.49847	2.49847
Relative puromycin+ protein level (puro/Tubulin)	Antibodys	Groups	Exp1	Exp2	Exp3	average	stdev
	α puro (Region1)	uninjected co.	0.941973	0.980197	1.07783	1	0.07006
		dsRNA	0.353956	0.463352	0.409723	0.40901	0.0547015
	α puro (Region2)	uninjected co.	0.887084	1.06802	1.04489	1	0.0984694
		dsRNA	0.457909	0.646944	0.558926	0.554593	0.094592
Figures 6G
RT-qPCR of Prkra in Prkra-ko mESC after stimulus of dsRNA	Primer	Groups	1st	2nd	3rd	4th
	Prkra	WT co.	24.8086	24.2319	24.5384	24.4857
		Prkra-ko	29.6812	29.7659	29.3026	29.3093
	Actin	WT co.	16.1758	16.1758	16.1758	16.1758
		Prkra-ko	16.2496	16.2496	16.2496	16.2496
Relative level of Prkra in Prkra-ko mESC after stimulus of dsRNA	Primer	Groups	1st	2nd	3rd	4th	average	stdev
	Prkra	WT co.	0.808357	1.20562	0.974872	1.01115	1	0.163056
		Prkra-ko	0.0290428	0.0273865	0.0377583	0.0375831	0.0329427	0.00550167
Figure 6I
Optical density analysis of puromycin-tagged protein after stimulus of dsRNA	Antibody	Groups	Exp1	Exp2	Exp3	average	stdev
	α puro (Region1)	WT	0.986583	1.07175	0.941669	1	0.0660693
		WT + puromycin	4.43168	5.12375	3.93437	4.4966	0.597341
		WT + puromycin + dsRNA	1.36223	1.49812	1.26837	1.37624	0.11551
		Prkra + puromycin + dsRNA	4.15887	3.22677	3.79855	3.72806	0.470031
	α puro (Region2)	WT	0.891581	1.11942	0.988994	1	0.114319
		WT + puromycin	10.5849	10.1732	9.78152	10.1799	0.401722
		WT + puromycin + dsRNA	3.78184	4.18475	4.8366	4.26773	0.532251
		Prkra + puromycin + dsRNA	10.8379	9.81734	10.0114	10.2222	0.541959

### Sheet: S1
Figure S1C
Phenotypic statistics after injecting cas9 dsRNA	Experiment	Groups	normal	mild	medium	severe	lysed	total
	Exp1	uninjected co.	120	0	0	0	0	120
		dsRNA1	4	16	29	29	48	126
		dsRNA2	2	13	31	41	64	151
		dsRNA3	7	23	18	32	44	124
	Exp2	uninjected co.	100	0	0	0	0	100
		dsRNA1	7	23	41	35	67	173
		dsRNA2	2	18	23	43	55	141
		dsRNA3	6	19	21	37	48	131
	Exp3	uninjected co.	115	0	0	0	0	115
		dsRNA1	8	19	38	37	57	159
		dsRNA2	5	22	32	35	62	156
		dsRNA3	9	32	25	54	59	179
	Total	uninjected co.	335	0	0	0	0	335
		dsRNA1	19	58	108	101	172	458
		dsRNA2	9	53	86	119	181	448
		dsRNA3	22	74	64	123	151	434
Figure S1D
Phenotypic statistics after injecting synthetic endogenous or viruses dsRNA	Experiment	Groups	normal	mild	medium	severe	lysed	total
	Total	uninjected co.	120	0	0	0	0	120
		vps26c dsRNA	6	16	14	19	40	95
		DV dsRNA	6	18	16	23	43	106
		EBOV dsRNA	5	12	25	26	38	106
		HIV dsRNA	3	9	29	28	45	114
		H1N1 dsRNA	5	17	21	14	38	95
		CoV-2 dsRNA	5	13	20	13	40	91
		TILV dsRNA	3	12	17	31	36	99
		ZIKV dsRNA	7	16	19	16	32	90

### Sheet: S5
Figure S5E
Phenotypic statistics after injecting dsRNA into MZprkra	Experiment	Groups	normal	mild	medium	severe	lysed	total
	Exp1	WT uninjected co.	61	0	0	0	0	61
		WT dsRNA	34	39	19	11	26	129
		MZprkra uninjected	70	0	0	0	0	70
		MZprkra dsRNA	78	11	6	3	12	110
	Exp2	WT uninjected co.	33	0	0	0	0	33
		WT dsRNA	19	14	13	7	20	73
		MZprkra uninjected	35	0	0	0	0	35
		MZprkra dsRNA	55	12	3	2	8	80
	Total	WT uninjected co.	94	0	0	0	0	94
		WT dsRNA	53	53	32	18	46	202
		MZprkra uninjected	105	0	0	0	0	105
		MZprkra dsRNA	133	23	9	5	20	190

### Sheet: S7
Figure S7A
Relative level of IFNs after injecting dsRNA	Primer	Groups	1st	2nd	3rd	4th
	Ifna9	uninjected co.	Undetermined	Undetermined	57.159	Undetermined
		dsRNA	Undetermined	Undetermined	53.9695	55.5434
	Ifna14	uninjected co.	Undetermined	Undetermined	Undetermined	Undetermined
		dsRNA	Undetermined	Undetermined	Undetermined	37.7186
	Ifnb1	uninjected co.	Undetermined	Undetermined	Undetermined	Undetermined
		dsRNA	Undetermined	44.0381	Undetermined	Undetermined
	Ifna2	uninjected co.	Undetermined	Undetermined	52.9324	Undetermined
		dsRNA	Undetermined	Undetermined	Undetermined	38.5939
	Ifna4	uninjected co.	34.1692	34.0083	34.1481	33.9941
		dsRNA	34.9461	34.7508	34.8776	34.825
	Ifnab	uninjected co.	53.6443	53.6985	53.4023	53.7202
		dsRNA	54.2054	54.4413	54.3721	54.5976
	Ifne	uninjected co.	36.2594	36.4723	36.5193	36.3584
		dsRNA	36.9302	37.1979	37.3655	37.261
	Ifng	uninjected co.	29.8388	29.9487	30.0071	30.1254
		dsRNA	31.0125	31.3827	30.9447	31.2145
	Ifnk	uninjected co.	35.3546	34.9646	34.9215	34.9723
		dsRNA	36.1808	35.9865	36.0771	36.1194
	Actin	uninjected co.	26.1516	26.0256	26.1648	26.0669
		dsRNA	26.8977	27.0378	26.9435	27.014
Relative level of IFNs after injecting dsRNA	Primer	Groups	1st	2nd	3rd	4th	average	stdev
	Ifna9	uninjected co.	#VALUE!	#VALUE!	#VALUE!	#VALUE!	#VALUE!	#VALUE!
		dsRNA	#VALUE!	#VALUE!	#VALUE!	#VALUE!	#VALUE!	#VALUE!
	Ifna14	uninjected co.	#VALUE!	#VALUE!	#VALUE!	#VALUE!	#VALUE!	#VALUE!
		dsRNA	#VALUE!	#VALUE!	#VALUE!	#VALUE!	#VALUE!	#VALUE!
	Ifnb1	uninjected co.	#VALUE!	#VALUE!	#VALUE!	#VALUE!	#VALUE!	#VALUE!
		dsRNA	#VALUE!	#VALUE!	#VALUE!	#VALUE!	#VALUE!	#VALUE!
	Ifna2	uninjected co.	#VALUE!	#VALUE!	#VALUE!	#VALUE!	#VALUE!	#VALUE!
		dsRNA	#VALUE!	#VALUE!	#VALUE!	#VALUE!	#VALUE!	#VALUE!
	Ifna4	uninjected co.	0.938591	1.04928	0.952423	1.05971	1	0.0633194
		dsRNA	1.00181	1.14707	1.05057	1.08956	1.07225	0.061453
	Ifnab	uninjected co.	0.976934	0.940883	1.15533	0.926853	1	0.10568
		dsRNA	1.21102	1.02836	1.07886	0.922801	1.06026	0.119702
	Ifne	uninjected co.	1.10143	0.950314	0.919869	1.02839	1	0.0816165
		dsRNA	1.26545	1.0511	0.935821	1.00612	1.06462	0.14204
	Ifng	uninjected co.	1.10002	1.01932	0.97887	0.901794	1	0.0825987
		dsRNA	0.891784	0.689992	0.934734	0.775278	0.822947	0.111332
	Ifnk	uninjected co.	0.805818	1.05591	1.08793	1.05034	1	0.13051
		dsRNA	0.831258	0.951062	0.893221	0.867392	0.885733	0.0504247
Figure S7B
RT-qPCR of IFNs in Prkra-ko mESC after stimulus of dsRNA	Primer	Groups	1st	2nd	3rd	4th
	Ifnb1	WT co.	28.4166	28.6379	28.4428	28.6644
		WT-dsRNA	27.5796	27.7508	27.9821	27.8095
		Prkra-ko-dsRNA	28.3705	28.3239	28.5511	28.7032
	Ifne	WT co.	29.9481	30.1614	30.0842	29.9049
		WT-dsRNA	29.5543	29.8	29.2439	29.5785
		Prkra-ko-dsRNA	29.8962	29.9033	30.0771	29.8662
	Ifnk	WT co.	28.507	28.6417	28.9045	28.8011
		WT-dsRNA	27.8781	27.6779	28.0884	27.9149
		Prkra-ko-dsRNA	28.66	28.6027	28.6923	28.4205
	Actin	WT co.	16.4678	16.6828	16.5736	16.3864
		WT-dsRNA	15.7297	15.8852	15.5234	15.8375
		Prkra-ko-dsRNA	16.0929	16.5537	16.3584	15.9959
Relative level of IFNs in Prkra-ko mESC after stimulus of dsRNA	Primer	Groups	1st	2nd	3rd	4th	average	stdev
	Ifnb1	WT co.	1.03942	1.03488	1.09833	0.827365	1	0.118663
		WT-dsRNA	1.11312	1.10112	0.72994	1.02281	0.991748	0.179074
		Prkra-ko-dsRNA	0.827537	1.17635	0.877704	0.61439	0.873995	0.231649
	Ifne	WT co.	1.01154	1.01279	0.990541	0.98513	1	0.0142279
		WT-dsRNA	0.796799	0.748511	0.856428	0.844312	0.811513	0.0492577
		Prkra-ko-dsRNA	0.808668	1.10744	0.857482	0.77193	0.886381	0.151483
	Ifnk	WT co.	1.09737	1.16023	0.896487	0.845921	1	0.152324
		WT-dsRNA	1.01736	1.30183	0.762184	1.06866	1.03751	0.221395
		Prkra-ko-dsRNA	0.761081	1.0899	0.894595	0.840116	0.896422	0.140146
